# ContamLD: Estimation of Ancient Nuclear DNA Contamination Using Breakdown of Linkage Disequilibrium

**DOI:** 10.1101/2020.02.06.938126

**Authors:** Nathan Nakatsuka, Éadaoin Harney, Swapan Mallick, Matthew Mah, Nick Patterson, David Reich

**Author notes:** co-first authors (Nathan Nakatsuka, Éadaoin Harney). Corresponding authors: Nathan Nakatsuka, Éadaoin Harney, and David Reich.

## Abstract

We report a method, *ContamLD*, for estimating autosomal ancient DNA (aDNA) contamination by measuring the breakdown of linkage disequilibrium in a sequenced individual due to the introduction of contaminant DNA, leveraging the idea that contaminants should have haplotypes uncorrelated to those of the studied individual. Using simulated data, we confirm that *ContamLD* accurately infers contamination rates with low standard errors (e.g. less than 1.5% standard error in cases with <10% contamination and data from at least 500,000 sequences covering SNPs). This method is optimized for application to aDNA, leveraging characteristic aDNA damage patterns to provide calibrated contamination estimates. Availability: https://github.com/nathan-nakatsuka/ContamLD.
