## Supplementary Online Table 4 for "ContamLD: Estimation of Ancient Nuclear DNA Contamination Using Breakdown of Linkage Disequilibrium"

### Sheet: I3756_I10895_ancientcontam
Simulated_Contamination_Level	ContamLD_Estimate	ContamLD_Estimate_se	K_score	K_score_se	Damage_Ratio	Panel	Color	Warnings	Sample_ID
0	0.001	0.013	0.037	0.014	0.049965	IBS	black	None	I3756_I10895_0.000
0.005	0.003	0.013	0.04	0.014	0.0499668	IBS	black	None	I3756_I10895_0.005
0.01	0.001	0.013	0.047	0.014	0.049998	IBS	black	None	I3756_I10895_0.010
0.015	0.001	0.013	0.052	0.014	0.0499929	IBS	black	None	I3756_I10895_0.015
0.02	0.001	0.013	0.057	0.014	0.0499769	IBS	black	None	I3756_I10895_0.020
0.025	0.002	0.013	0.061	0.014	0.0499633	IBS	black	None	I3756_I10895_0.025
0.03	0.003	0.014	0.065	0.014	0.0499681	IBS	black	None	I3756_I10895_0.030
0.04	0.006	0.014	0.073	0.015	0.0499183	IBS	black	None	I3756_I10895_0.040
0.05	0.002	0.015	0.086	0.015	0.0499184	IBS	black	None	I3756_I10895_0.050
0.06	0.004	0.015	0.094	0.016	0.0498883	IBS	black	None	I3756_I10895_0.060
0.07	0.006	0.015	0.102	0.017	0.0498776	IBS	black	None	I3756_I10895_0.070
0.08	0.006	0.015	0.112	0.017	0.0498757	IBS	black	None	I3756_I10895_0.080
0.09	0.005	0.016	0.124	0.017	0.0498827	IBS	black	None	I3756_I10895_0.090
0.1	0.004	0.016	0.135	0.017	0.0498827	IBS	black	None	I3756_I10895_0.100
0.15	0.004	0.009	0.188	0.01	0.0497942	IBS	red	Very_High_Contamination	I3756_I10895_0.150
0.2	0.003	0.021	0.242	0.022	0.0497999	IBS	red	Very_High_Contamination	I3756_I10895_0.200
0.3	0.007	0.021	0.36	0.021	0.0497933	IBS	red	Very_High_Contamination	I3756_I10895_0.300
0.4	0	0	0.5	0	0.0496847	IBS	red	Very_High_Contamination	I3756_I10895_0.400
0.5	0	0	0.5	0	0.0497813	IBS	red	Very_High_Contamination	I3756_I10895_0.500
Note: This is a simulation of an ancient Iberian (I3756) contaminated with another ancient Iberian (I10895) analyzed with the IBS panel (present-day Iberians from Spain). In this case the damaged reads of the contaminant individual were also included in the contamination (the damaged reads were simulated a a 5% down-sampling of the contaminated BAM).
